# Proteomic profiling of tissue extracellular vesicles (EVs) identifies tissue-specific EV markers and predicts the accessibility of tissue EVs to the circulation

**DOI:** 10.1101/2025.03.06.641016

**Authors:** Sho Watanabe, Ryuichiro Sato, Takashi Sasaki, Yu Takahashi, Yoshio Yamauchi

**Affiliations:** Laboratory of Food Biochemistry, Department of Applied Biological Chemistry, Graduate School of Agricultural and Life Sciences, The University of Tokyo, Tokyo, Japan; Nutri-Life Science Laboratory, Department of Applied Biological Chemistry, Graduate School of Agricultural and Life Sciences, The University of Tokyo, Tokyo, Japan

**Keywords:** extracellular vesicles (EVs), exosomes, mouse tissues, proteomics

## Abstract

Extracellular vesicles (EVs) mediate cell-to-cell communication in endocrine, paracrine, and autocrine fashions, but their roles and transport in the body remain incompletely understood. It is expected that EVs circulate in the body through the bloodstream, where EVs derived from various tissues are present. However, how much each tissue contributes to circulating EVs is largely unknown. Therefore, identifying tissue-specific EV markers is of importance for elucidating *in vivo* dynamics of tissue EVs. A key issue that hampers studying EVs *in vivo* is the lack of methodologies for collecting them from tissues. Here, we developed methods to isolate EVs from four different tissues, skeletal muscle, heart, liver, and adipose tissue, and performed proteomic analysis on their EVs. Unbiased and quantitative proteomic analysis revealed protein signatures of EVs from the four tissues and identified marker proteins specific to EVs of each tissue. Furthermore, through comprehensive comparisons of the proteome from tissue and plasma EVs, we predicted the accessibility of EVs from the four tissues to the circulation. Our data suggests that, among the four tissues, adipose tissue-derived EVs more readily enter the circulation, while skeletal muscle-derived EVs exhibit poor accessibility to the blood. Collectively, our tissue EV proteome identified tissue-specific EV markers and suggests that the accessibility of tissue EVs to circulation highly depends on the original tissues.
