## Supplementary Table 5 for "Proteomic profiling of tissue extracellular vesicles (EVs) identifies tissue-specific EV markers and predicts the accessibility of tissue EVs to the circulation"

### Sheet: Sheet1
Supplementary Table 5. Primer list used for qRT-PCR.
Target gene	Forward primer	Reverse primer
18S rRNA	ACCGCAGCTAGGAATAATGGA	GCCTCAGTTCCGAAAACCA
Atp2a1	GAAGCCTCTCTAAAGTGGAGCG	CGTGAGGACTTAGCTGGTGAAC
Casq2	CTTTGCCACCTTTGACAAGGCG	CAAGCTCCTCTTCTGTGTACGG
Asgr1	CTCACCCACAAAAAGGTCCG	GAATGCTGAGGCTCGAGGAG
Mgll (Magl)	GACACCATCCAGAAGGACTACC	GATTGGCAAGGACCAGAGGTGA
